# Development and Characterization of Chicken Lung Organoids for Future *In Vitro* Modeling of Avian Influenza Virus-Host Cell Interaction

**DOI:** 10.1101/2025.03.12.640685

**Authors:** Hannah Nicholson, Christopher Zdyrski, Megan P. Corbett, Anice C. Lowen, Michael Catucci, Bryan J. Melvin, Lisa J. Stabler, Eugene Douglass, Jonathan P. Mochel, Karin Allenspach, Silvia Carnaccini

**Affiliations:** Precision One Health Initiative, College of Veterinary Medicine, University of Georgia, Athens, GA, USA; Department of Microbiology and Immunology, Emory University School of Medicine, Atlanta, GA, USA; Emory Center of Excellence for Influenza Research and Response (Emory-CEIRR), Atlanta, GA, USA; Population Health, College of Veterinary Medicine, University of Georgia, Athens, GA, USA; Pharmaceutical and Biomedical Sciences, Institute of Bioinformatics, University of Georgia, Athens, GA, USA; Veterinary Diagnostic and Production Animal Medicine, College of Veterinary Medicine, Iowa State University, Ames, IA, USA

**Keywords:** avian, organoids, lung, chicken, single-nuclei RNA seq, stem cells

## Abstract

High pathogenicity avian influenza viruses pose a growing threat to poultry, livestock, wildlife, and humans as they undergo accelerated expansion of host and geographical ranges. Since 2020, these viruses have driven a panzootic characterized by extensive viral diversification and spillover into species previously considered to be resistant to the disease. There is currently a lack of physiologically relevant *in vitro* models that can be used to screen the rapidly changing viral landscape. To address this need, we describe the first chicken lung organoids derived from adult stem cells of specific pathogen free White Leghorns. We analyze their gene expression with bulk RNA sequencing, confirm their cellular heterogeneity via single-nuclei RNA sequencing, and provide basic morphological characterization using hematoxylin and eosin staining, immunohistochemistry, immunofluorescence, and transmission electron microscopy. The results indicate that the organoids contained several cell types, including non-ciliated columnar, cuboidal, squamous, and mucin-producing cells, representative of different regions of the avian respiratory system. Furthermore, expression of genes relevant to influenza A virus infection and replication appeared to be conserved across different sample types. These organoids have the potential to effectively and efficiently model viral infection of the chicken lung, enabling the investigation of viral pathogenesis and evolutionary potential, virus-host interactions, and discovery of targets for antiviral treatments.
