## Supplemental Table 1 for "Development and Characterization of Chicken Lung Organoids for Future *In Vitro* Modeling of Avian Influenza Virus-Host Cell Interaction"

### Sheet: Shipping Media
	Component	Amount	Stock Concentration	Company	Ref. Number
	Advanced DMEM/F12	500 mL	1X	Gibco	12634-010
	HEPES	1 mL	1 M	VWR Life Science	J848-500ML
	GlutaMAX	5 mL	200 mM	Gibco	35050-061
	Pen/Strep	5 mL	10,000 U/mL	Gibco	15140-122
	Primocin	1 mL	N/A	InvivoGen	ant-pm-1
