## Supplemental Table 2 for "Development and Characterization of Chicken Lung Organoids for Future *In Vitro* Modeling of Avian Influenza Virus-Host Cell Interaction"

### Sheet: CMGF+
		Component	Amount to Add	Stock Concentration	Solvent	Final Concentration in Media	Distributor	Ref. Number
		Advanced DMEM/F12	2000 mL	1X	-	-	Gibco	12634-010
		Glutamax	20 mL	200 mM	-	2 mM	Gibco	35050-061
		HEPES	20 mL	1M	-	10 mM	VWR Life Science	J848-500ML
		Primocin	4 mL	50 mg/mL	-	100 µg/mL	InvivoGen	ant-pm-1
		N-Acetyl-L-cysteine	4 mL	500 mM	ddH2O	1 mM	Sigma	A9165-25G
		Murine EGF	2 mL	50 µg/mL	0.1% BSA/PBS	50 ng/mL	PeproTech	315-09-1MG
		[Leu15]-Gastrin I human	200 µL	100 µM	0.1% BSA/PBS	10 nM	Sigma	G9145-.5MG
		A-83-01	200 µL	5 mM	DMSO	500 nM	Tocris	2939
		SB202190	2 mL	10 mM	DMSO	10 µM	Biogems	1523072-25MG
		HI-FBS	160 mL	-	-	0.07	Corning	35-016-CV
		B27 Supplement	40 mL	50X	-	1X	Gibco	17504-044
		N2 Supplement	20 mL	100X	-	1X	Gibco	17502-048
		Nicotinamide	20 mL	1 M	ddH2O	10 mM	Sigma	N0636-100G
		Murine Noggin	2 mL	100 µg/mL	0.1% BSA/H2O	100 ng/mL	PeproTech	250-38-500UG
		Human R-Spondin	2 mL (2 tubes)	0.1 mg/mL	0.1% BSA/PBS	500 ng/mL	PeproTech	120-38-500UG
		Murine Wnt-3a	4 mL (2 tubes)	50 µg/mL	0.1% BSA/PBS	100 ng/mL	PeproTech	315-20-100UG
		Additional Supplements	Amount to Add	Stock Concentration	Solvent	Final Concentration in Media	Distributor	Ref. Number
		ROCK inhibitor (Y-27632)	1 µL/1 mL	10 mM	DMSO	10 µM	Sigma	SCM075
		Stemolecule CHIR99021 (GSK-3β inhibitor)	0.25 µL/1 mL	10 mM	DMSO	2.5 µM	Stemgent	04-0004-base
