## Supplemental Table 3 for "Development and Characterization of Chicken Lung Organoids for Future *In Vitro* Modeling of Avian Influenza Virus-Host Cell Interaction"

### Sheet: Sample Information
	Sample	Breed	Age	Sex	Start Date	Sample Step	Attempted Passages	Frozen	BulkRNA Preserved	snRNA Preserved	FFPE	TEM	Mycoplasma spp. Contamination	Interspecies Contamination	Days in Culture
	Chicken 1	SPF White Leghorn	3 Wk	Unsexed	2023-10-09	Isolation	12	P2 (11/3/2023), P4 (11/20/2023), P9 (1/3/2024)	Yes	No	Yes	No	Negative	Negative	128
					2024-09-17	Thaw	2	P2 (10/7/2024)	Yes	No	Yes	No	Negative	Negative	20
	Chicken 2	SPF White Leghorn	3 Wk	Unsexed	2023-10-09	Isolation	9	P4 (11/15/2023), P6 (1/15/2024)	Yes	No	Yes	No	Negative	Negative	98
					2024-09-26	Thaw	2	P2 (10/18/2024)	Yes	No	Yes	No	Negative	Negative	22
	Chicken 3	SPF White Leghorn	3 Wk	Unsexed	2024-07-31	Isolation	6	P2 (8/30/2024), P4 (9/18/2024), P5 (10/9/2024)	Yes	Yes	Yes	Yes	Negative	Negative	75
					2025-02-07	Thaw	3	P2 (3/5/2025)	No	No	Yes	No	N/A	N/A	33
